# The expression landscape and pangenome of long non-coding RNA in the fungal wheat pathogen *Zymoseptoria tritici*

**DOI:** 10.1101/2023.07.16.549241

**Authors:** Hanna M. Glad, Sabina Moser Tralamazza, Daniel Croll

## Abstract

Long non-coding RNAs (lncRNAs) are regulatory molecules interacting in a wide array of biological processes. LncRNAs in fungal pathogens can be responsive to stress and play roles in regulating growth and nutrient acquisition. Recent evidence suggests that lncRNAs may also play roles in virulence, such as regulating pathogenicity-associated enzymes and on-host reproductive cycles. Despite the importance of lncRNAs, only few model fungi have well-documented inventories of lncRNA. In this study, we apply a machine-learning based pipeline to predict high-confidence lncRNA candidates in *Zymoseptoria tritici,* an important global pathogen of wheat impacting global food production. We analyzed genomic features of lncRNAs and the most likely associated processes through analyses of expression over a host infection cycle. We find that lncRNAs are frequently expressed during early infection, before the switch to necrotrophic growth. They are mostly located in facultative heterochromatic regions, which are known to contain many genes associated with pathogenicity. Furthermore, we find that lncRNAs are frequently co-expressed with genes that may be involved in responding to host signals, such as those responses to oxidative stress. Finally, we assess pangenome features of lncRNAs using four additional reference-quality genomes. We find evidence that the repertoire of expressed lncRNAs varies substantially between individuals, even though lncRNA loci tend to be shared at the genomic level. Overall, this study provides a repertoire and putative functions of lncRNAs in *Z. tritici* enabling molecular genetics and functional analyses in an important pathogen.

**Impact statement:** Long non-coding RNAs (lncRNAs) serve distinct roles from messenger RNA. Despite not encoding proteins, lncRNAs can control important cellular processes such as growth and response to stress. In fungal pathogens, lncRNAs are particularly interesting because they can influence how pathogens infect and harm their hosts. Yet, only very few fungal pathogens have high-quality repertoires of lncRNA established. Here, we used machine learning to identify lncRNA in the major wheat pathogen *Zymoseptoria tritici.* We found that lncRNAs are highly active during the early stages of infection, before the pathogen switches to necrotrophic growth. These lncRNAs are mainly located in regions of the genome associated with pathogenicity. The repertoire of expressed lncRNAs varies substantially among individuals highlighting the potential for pathogen adaptation based on variation in lncRNAs. By expanding our knowledge of lncRNAs in important pathogen models, we enable research to comprehensively investigating their roles across fungi.
