## Supplementary Tables for "The expression landscape and pangenome of long non-coding RNA in the fungal wheat pathogen *Zymoseptoria tritici*"

### Sheet: Table S1
Supplementary table 1 : List of all predicted lncRNAs, their genomic location, and their pangenome status in 19 reference strains from around the world. Accessory status is defined as missing in at least one isolates from this collection.
Chromosome	Start	Stop	LncRNA ID	Strand	Pangenome status
1	507874	508309	MSTRG.107.2	-	Core
1	4519567	4520414	MSTRG.1513.1	-	Accessory
1	639395	642963	MSTRG.158.1	+	Core
1	650892	651340	MSTRG.163.1	+	Core
1	1432846	1433753	MSTRG.415.1	+	Accessory
1	1452855	1453153	MSTRG.422.1	+	Core
1	1869800	1870096	MSTRG.572.2	+	Core
1	1990623	1991189	MSTRG.624.1	-	Accessory
1	2729290	2729661	MSTRG.892.1	-	Core
2	48693	49602	MSTRG.4169.1	-	Accessory
2	236662	240138	MSTRG.4220.1	-	Accessory
2	1686378	1686875	MSTRG.4654.1	-	Core
2	1742152	1742868	MSTRG.4668.1	+	Accessory
2	1959740	1964234	MSTRG.4726.1	+	Core
2	2127378	2130762	MSTRG.4780.1	-	Core
2	2304899	2305216	MSTRG.4844.1	-	Accessory
2	2470976	2471752	MSTRG.4907.1	-	Core
3	398943	399706	MSTRG.5535.1	+	Core
3	589430	590200	MSTRG.5578.3	+	Core
3	957646	958550	MSTRG.5675.1	-	Accessory
3	1039096	1040657	MSTRG.5694.1	+	Accessory
3	2809736	2810532	MSTRG.6275.1	+	Core
3	3044776	3045137	MSTRG.6344.1	+	Accessory
4	272912	273991	MSTRG.6539.1	-	Accessory
4	833801	834562	MSTRG.6714.1	-	Core
4	1359840	1362892	MSTRG.6888.1	-	Core
4	1428883	1429777	MSTRG.6907.1	+	Accessory
4	2755599	2756406	MSTRG.7294.1	-	Accessory
4	2757005	2757305	MSTRG.7295.1	+	Core
5	754912	759063	MSTRG.7534.1	-	Core
5	925047	936633	MSTRG.7602.1	-	Accessory
5	1206755	1207605	MSTRG.7683.1	+	Accessory
5	1651648	1652077	MSTRG.7851.1	-	Accessory
5	2225076	2228801	MSTRG.8012.1	-	Core
5	2241204	2241568	MSTRG.8015.1	+	Core
5	2486998	2487795	MSTRG.8087.2	+	Core
6	512003	514674	MSTRG.8298.1	-	Core
6	597616	603477	MSTRG.8318.1	-	Accessory
6	804914	805665	MSTRG.8349.1	+	Accessory
6	891654	892460	MSTRG.8375.1	-	Accessory
6	999173	999945	MSTRG.8413.1	-	Core
6	1098691	1102672	MSTRG.8444.1	-	Core
6	1974188	1974868	MSTRG.8722.1	+	Accessory
6	2191318	2191943	MSTRG.8766.1	-	Core
7	439	1212	MSTRG.8897.1	+	Core
7	592421	595165	MSTRG.9083.1	+	Accessory
7	927587	928410	MSTRG.9189.1	-	Accessory
7	1302545	1303393	MSTRG.9312.1	+	Accessory
7	1393729	1394623	MSTRG.9344.1	+	Accessory
7	1676374	1691248	MSTRG.9433.2	+	Core
7	1692196	1692981	MSTRG.9434.1	-	Accessory
7	1726641	1726945	MSTRG.9441.1	-	Core
7	1880539	1884670	MSTRG.9477.1	-	Core
7	2265133	2269535	MSTRG.9489.1	-	Accessory
7	2321661	2322596	MSTRG.9496.1	-	Accessory
8	1827100	1827949	MSTRG.10076.1	-	Core
8	217537	218335	MSTRG.9577.1	-	Accessory
8	420502	421352	MSTRG.9632.1	+	Core
8	517199	517553	MSTRG.9668.1	-	Accessory
8	564763	565574	MSTRG.9675.1	+	Accessory
8	1317813	1318025	MSTRG.9904.1	-	Core
8	1460892	1461204	MSTRG.9962.1	+	Accessory
9	234650	235334	MSTRG.10257.1	-	Accessory
9	1413291	1434240	MSTRG.10609.1	-	Accessory
9	1704716	1706380	MSTRG.10695.1	-	Core
11	154290	155133	MSTRG.2512.1	+	Accessory
11	433379	433865	MSTRG.2603.1	-	Core
11	535242	535734	MSTRG.2636.1	-	Accessory
11	1045387	1045922	MSTRG.2792.1	+	Accessory
11	1246326	1249521	MSTRG.2851.1	+	Core
11	1593338	1594101	MSTRG.2961.1	+	Core
12	183566	183925	MSTRG.3007.1	+	Accessory
12	303840	304296	MSTRG.3049.1	+	Core
12	319039	325286	MSTRG.3056.3	-	Core
12	1367822	1368636	MSTRG.3381.2	+	Core
13	23267	23978	MSTRG.3396.1	-	Accessory
13	77984	81745	MSTRG.3406.1	-	Accessory
13	93163	93953	MSTRG.3407.1	+	Core
13	775895	776736	MSTRG.3638.1	+	Accessory
13	910895	919742	MSTRG.3688.1	+	Accessory
13	970846	971429	MSTRG.3708.1	-	Core
13	1028085	1028642	MSTRG.3728.1	-	Accessory
14	190993	194660	MSTRG.3771.2	-	Accessory
15	325251	325866	MSTRG.3874.1	+	Accessory
16	89436	90216	MSTRG.3927.1	+	Core
19	102211	103066	MSTRG.4103.1	+	Accessory
19	168175	172867	MSTRG.4114.1	-	Accessory
19	407027	407682	MSTRG.4145.1	+	Accessory
19	480173	481050	MSTRG.4152.1	-	Accessory
21	286580	293890	MSTRG.5410.2	+	Accessory

### Sheet: Table S2
Supplementary table 2 : P-values of one-sample t-tests between the correlation coefficients for expression across time points of lncRNA and neighbouring mRNA, and the genome-wide average of random mRNA pairs
Distance between lncRNA and mRNA	P.value
<= 50kb	0.648
> 50kb	0.941

### Sheet: Table S3
Supplementary table 3 : List of lncRNAs that are significantly differentially expressed (p-value < 0.005, FDR < 5%) between late and early infection stages. The first column reports the log fold change. A negative log fold-change indicates upregulation during early infection.
lncRNA	logFC	logCPM	F	PValue	FDR
MSTRG.9434.1	1.37848	7.94097	184.201	2.97181e-07	1.11507e-05
MSTRG.158.1	-1.8014	5.45088	106.282	3.00736e-06	5.89305e-05
MSTRG.7602.1	-0.798165	7.40439	74.2393	1.3014e-05	0.000169753
MSTRG.4220.1	-0.957383	7.61016	71.8249	1.48605e-05	0.000186908
MSTRG.6907.1	-0.893862	8.91789	52.3979	5.14549e-05	0.00047096
MSTRG.415.1	-0.694137	7.42771	48.6648	6.83693e-05	0.000574888
MSTRG.8318.1	-0.790478	5.67169	36.5416	0.000199903	0.00128086
MSTRG.4907.1	-0.715955	4.8386	32.8023	0.000295575	0.00170579
MSTRG.9344.1	-1.51573	3.34398	31.9549	0.000324588	0.00183858
MSTRG.9189.1	-0.695476	6.18018	29.5607	0.000427664	0.00225939
MSTRG.4668.1	-0.587679	5.24313	29.2887	0.00044177	0.00232394
MSTRG.5694.1	-0.790206	7.14348	27.3187	0.000562927	0.00276241
MSTRG.7683.1	-0.602855	6.95934	25.0913	0.000753104	0.00345034
MSTRG.3638.1	-0.632095	9.03872	24.5294	0.000813021	0.00364753
MSTRG.7851.1	1.28526	2.24667	18.5195	0.00202887	0.00744365
MSTRG.6539.1	0.742097	4.20651	16.2273	0.00304444	0.0101348
MSTRG.8897.1	-1.37099	1.32526	14.8915	0.00392919	0.0123957
MSTRG.4726.1	0.571937	4.17792	12.4058	0.00659932	0.0185946
MSTRG.2512.1	0.456253	4.41991	10.2247	0.0110173	0.028147
MSTRG.4152.1	-0.322531	6.40098	9.63668	0.0127917	0.0315927
MSTRG.8413.1	-0.466932	4.20613	8.81101	0.015922	0.0377765
MSTRG.422.1	-0.761771	2.10028	8.25516	0.0185731	0.0427831
MSTRG.9496.1	-0.373198	5.35823	7.98668	0.0200487	0.0455615
MSTRG.3007.1	-0.907812	0.936213	7.72205	0.0216479	0.0484802
MSTRG.7294.1	0.749982	1.89094	7.58736	0.0225226	0.0499331
MSTRG.5578.3	-0.564275	4.3007	7.25209	0.0248977	0.0540997
MSTRG.9312.1	-0.749945	2.13543	7.12421	0.0258849	0.0557949
MSTRG.6275.1	0.506689	3.1741	6.86649	0.0280265	0.0593868
MSTRG.6344.1	2.08161	0.368198	6.66808	0.0298269	0.0623437
MSTRG.9489.1	-0.498665	4.44758	6.11724	0.0356369	0.0722287

### Sheet: Table S4
Supplementary table 4 : List of differentially expressed lncRNAs that have at least one gene within 50kb showing strong expression correlation with the lncRNA (absolute Pearson’s r > 0.8) . The second column shows the number of genes that correspond to these conditions for each lncRNA
lncRNA	Number of genes within 50kb that show significant expression correlation with the lncRNA
MSTRG.158.1	12
MSTRG.2512.1	6
MSTRG.3007.1	9
MSTRG.3638.1	12
MSTRG.415.1	9
MSTRG.4152.1	1
MSTRG.422.1	12
MSTRG.4220.1	9
MSTRG.4668.1	7
MSTRG.4726.1	11
MSTRG.4907.1	6
MSTRG.5578.3	7
MSTRG.5694.1	8
MSTRG.6275.1	12
MSTRG.6344.1	13
MSTRG.6907.1	10
MSTRG.7294.1	10
MSTRG.7602.1	5
MSTRG.7683.1	8
MSTRG.7851.1	10
MSTRG.8318.1	10
MSTRG.8413.1	9
MSTRG.8897.1	4
MSTRG.9189.1	14
MSTRG.9312.1	6
MSTRG.9344.1	13
MSTRG.9434.1	10
MSTRG.9489.1	1
MSTRG.9496.1	1

### Sheet: Table S5
Supplementary figure 5 : List of differentially expressed lncRNAs that show a potential to interact at the RNA level with at least one mRNA within 50kb (ndG < -0.1). The second column shows the number of such mRNAs for which the absolute correlation coefficient (Pearson’s r) of expression values across the infection cycle with the lncRNA are smaller than 0.8. The third column reports the number o…
lncRNA	mRNA with r < 0.8	mRNA with r >= 0.8
MSTRG.158.1	3	1
MSTRG.3007.1	0	1
MSTRG.4152.1	2	0
MSTRG.422.1	7	1
MSTRG.4668.1	0	2
MSTRG.4726.1	3	1
MSTRG.6344.1	3	4
MSTRG.7851.1	0	1
MSTRG.8897.1	1	0
MSTRG.9312.1	0	1
MSTRG.9434.1	2	0

### Sheet: Table S6
Supplementary table 6 : List of genes located within a putative RiPP cluster that show a strong correlation in expression across the infection cycle (absolute Pearson’s r > 0.8) with the lncRNA MSTRG.9312.1. The third column describes the orientation of the lncRNA relative to the gene; i.e if the gene is located on the opposite strand, the orientation of the pair is antisense. The fourth column d…
lncRNA	Gene	Orientation of pair	Position of lncRNA relative to gene	Distance in bp	pearson’s r	ndG
MSTRG.9312.1	Zt09_model_7_00403	sense	upstream	5029	0.895889	NA
MSTRG.9312.1	Zt09_model_7_00402	antisense	downstream	2813	0.9656	NA
MSTRG.9312.1	Zt09_model_7_00411	sense	upstream	20154	-0.847232	NA
MSTRG.9312.1	Zt09_model_7_00408	antisense	downstream	12298	-0.928651	NA
MSTRG.9312.1	Zt09_model_7_00419	antisense	downstream	49474	-0.938803	NA
MSTRG.9312.1	Zt09_model_7_00404	sense	upstream	6020	0.961315	-0.1029

### Sheet: Table S7
Supplementary table 7 : List of genes within 50kb of the lncRNA MSTRG.6344.1 that show a strong correlation in expression values across the infection cycle (absolute pearson’s r > 0.8) with the lncRNA. The third column describes the orientation of the lncRNA relative to the gene; i.e if the gene is located on the opposite strand, the orientation of the pair is antisense. The fourth column describ…
LncRNA	Gene	Orientation of pair	Position of lncRNA relative to gene	Distance in bp	pearson’s r	ndG
MSTRG.6344.1	Zt09_model_3_00967	antisense	upstream	33866	0.814552	-0.1068
MSTRG.6344.1	Zt09_model_3_00962	sense	downstream	43099	0.874958	-0.1034
MSTRG.6344.1	Zt09_model_3_00970	sense	downstream	19718	0.999131	NA
MSTRG.6344.1	Zt09_model_3_00975	sense	downstream	4839	-0.824331	NA
MSTRG.6344.1	Zt09_model_3_00977	antisense	upstream	666	0.919645	NA
MSTRG.6344.1	Zt09_model_3_00979	sense	upstream	4480	-0.997168	-0.101
MSTRG.6344.1	Zt09_model_3_00984	antisense	downstream	16517	0.830471	-0.1051
MSTRG.6344.1	Zt09_model_3_00986	antisense	downstream	21458	-0.823245	NA
MSTRG.6344.1	Zt09_model_3_00987	antisense	downstream	23206	-0.908521	NA
MSTRG.6344.1	Zt09_model_3_00989	antisense	downstream	28721	0.992932	NA
MSTRG.6344.1	Zt09_model_3_00990	antisense	downstream	30061	0.970656	NA
MSTRG.6344.1	Zt09_model_3_00996	sense	upstream	43139	0.994441	NA
